# An epigenetic clock for *Xenopus tropicalis* reveals age-associated sites enriched in H4K20me3-marked heterochromatin

**DOI:** 10.1101/2024.12.21.629929

**Authors:** Ronan Bennett, Marco Morselli, Leonid Peshkin, Matteo Pellegrini

## Abstract

DNA methylation clocks have been widely used for accurate age prediction, but most studies have been carried out on mammals. Here we present a clock for the aquatic frog *Xenopus tropicalis*, a widely used model organism in developmental biology and genomics. The clock, trained on targeted bisulfite sequencing data, achieved a cross-validation median absolute error of 0.70 years. To construct the clock, we collected DNA methylation data from 192 frogs at genomic regions containing CpG sites previously shown to have age-associated methylation in *Xenopus*. We found that CpG sites with methylation levels significantly increasing or decreasing with age are enriched in heterochromatic regions marked with H4K20me3 and H3K9me3. CpG sites with positively age-associated methylation levels are enriched in bivalent chromatin and gene bodies with H3K36me3, and tend to be proximal to lowly expressed genes. These epigenetic features of aging are similar to those found in mammals, suggesting evolutionary conservation of epigenetic aging mechanisms. Our clock enables future aging biology experiments that leverage the unique properties of amphibians.
