## Supplementary Table 1 for "An epigenetic clock for *Xenopus tropicalis* reveals age-associated sites enriched in H4K20me3-marked heterochromatin"

Unique Frog ID	Age (days)	Age (years)	Is tadpole?	Precision that age is known to	Tank	Strain	Lane	Total Number of Reads per Sample	Mean CpG coverage depth (≥100x)
1-Tadpole	89	0.243668720054757	TRUE	1 Month	?1	Superman F9 WT	2	9,178,487	833.8661605
2-Tadpole	89	0.243668720054757	TRUE	1 Month	?1	Superman F9 WT	2	6,022,119	589.3848444
4-Tadpole	89	0.243668720054757	TRUE	1 Month	?1	Superman F9 WT	2	7,515,644	697.3916927
14-Tadpole	177	0.484599589322382	TRUE	1 Month	?2	ZBTB14 KO	2	3,807,522	392.0400476
15-Tadpole	177	0.484599589322382	TRUE	1 Month	?2	ZBTB14 KO	2	4,587,559	479.4887599
165	269	0.736481861738535	FALSE	1 Day	B226	NIGERIAN F8	2	5,102,248	575.8733065
166	269	0.736481861738535	FALSE	1 Day	B226	NIGERIAN F8	2	3,449,514	416.5876135
167	269	0.736481861738535	FALSE	1 Day	B226	NIGERIAN F8	2	5,034,858	569.4135775
168	269	0.736481861738535	FALSE	1 Day	B226	NIGERIAN F8	2	4,194,171	502.187286
169	269	0.736481861738535	FALSE	1 Day	B226	NIGERIAN F8	2	7,849,224	795.9922584
170	269	0.736481861738535	FALSE	1 Day	B226	NIGERIAN F8	2	5,060,130	562.2971565
171	269	0.736481861738535	FALSE	1 Day	B226	NIGERIAN F8	2	6,028,858	681.5034986
172	269	0.736481861738535	FALSE	1 Day	B226	NIGERIAN F8	2	4,333,162	495.9024862
173	269	0.736481861738535	FALSE	1 Day	B226	NIGERIAN F8	2	5,948,832	655.3543248
174	269	0.736481861738535	FALSE	1 Day	B226	NIGERIAN F8	2	4,721,496	528.9873455
175	269	0.736481861738535	FALSE	1 Day	B226	NIGERIAN F8	2	6,642,947	706.2131904
176	269	0.736481861738535	FALSE	1 Day	B226	NIGERIAN F8	2	6,699,386	710.1021289
177	269	0.736481861738535	FALSE	1 Day	B226	NIGERIAN F8	2	8,048,024	860.9779664
178	269	0.736481861738535	FALSE	1 Day	B226	NIGERIAN F8	2	5,922,719	625.4248921
179	269	0.736481861738535	FALSE	1 Day	B226	NIGERIAN F8	2	4,130,151	468.7577788
180	269	0.736481861738535	FALSE	1 Day	B226	NIGERIAN F8	2	5,566,395	588.8709245
181	269	0.736481861738535	FALSE	1 Day	B226	NIGERIAN F8	2	5,370,123	592.3535805
182	269	0.736481861738535	FALSE	1 Day	B226	NIGERIAN F8	2	5,903,344	620.4847402
183	269	0.736481861738535	FALSE	1 Day	B226	NIGERIAN F8	2	6,434,881	663.2370106
6-Tadpole	273	0.747433264887064	FALSE	1 Month	?3	Xtr.Tg(cryga:GFP)Grngr	2	7,438,146	698.3388417
7-Tadpole	273	0.747433264887064	FALSE	1 Month	?3	Xtr.Tg(cryga:GFP)Grngr	2	6,415,506	632.9297305
8-Tadpole	273	0.747433264887064	FALSE	1 Month	?3	Xtr.Tg(cryga:GFP)Grngr	2	6,477,842	649.1731428
184	332	0.908966461327858	FALSE	1 Day	A228	SUPERMAN F8	2	7,978,107	812.7180289
185	332	0.908966461327858	FALSE	1 Day	A228	SUPERMAN F8	2	6,325,373	635.7055233
186	332	0.908966461327858	FALSE	1 Day	A228	SUPERMAN F8	2	5,430,773	564.1511091
187	332	0.908966461327858	FALSE	1 Day	A228	SUPERMAN F8	2	6,473,630	645.7424445
188	332	0.908966461327858	FALSE	1 Day	A228	SUPERMAN F8	2	4,156,264	429.2161679
189	332	0.908966461327858	FALSE	1 Day	A228	SUPERMAN F8	2	6,340,535	638.2419235
190	332	0.908966461327858	FALSE	1 Day	A228	SUPERMAN F8	2	8,864,282	876.4774453
191	332	0.908966461327858	FALSE	1 Day	A228	SUPERMAN F8	2	7,972,210	776.8088432
192	332	0.908966461327858	FALSE	1 Day	A228	SUPERMAN F8	2	5,601,775	547.049278
121	547	1.497604380561260	FALSE	1 Day	C317	tubb2b GFP	2	4,357,591	448.5371446
122	547	1.497604380561260	FALSE	1 Day	A215	TYR	2	4,742,555	515.680661
123	547	1.497604380561260	FALSE	1 Day	A215	TYR	2	5,200,806	535.5213637
124	547	1.497604380561260	FALSE	1 Day	A215	TYR	2	5,352,433	570.6365937
125	547	1.497604380561260	FALSE	1 Day	A215	TYR	2	5,065,184	539.5188328
126	547	1.497604380561260	FALSE	1 Day	A215	TYR	2	3,537,963	395.5365491
127	547	1.497604380561260	FALSE	1 Day	A215	TYR	2	6,516,591	639.220932
128	547	1.497604380561260	FALSE	1 Day	A215	TYR	2	5,144,367	549.3375019
87	726	1.987679671457910	FALSE	1 Day	C312	Xtr.Tg(CMV:Aequorin,GFP)NXR	1	5,110,202	513.4667262
88	726	1.987679671457910	FALSE	1 Day	C312	Xtr.Tg(CMV:Aequorin,GFP)NXR	1	3,824,409	398.2931368
89	726	1.987679671457910	FALSE	1 Day	C312	Xtr.Tg(CMV:Aequorin,GFP)NXR	1	7,346,327	694.5021587
90	726	1.987679671457910	FALSE	1 Day	C312	Xtr.Tg(CMV:Aequorin,GFP)NXR	1	5,730,844	559.5250856
91	726	1.987679671457910	FALSE	1 Day	C312	Xtr.Tg(CMV:Aequorin,GFP)NXR	1	4,426,918	451.1923478
92	726	1.987679671457910	FALSE	1 Day	C312	Xtr.Tg(CMV:Aequorin,GFP)NXR	1	3,573,020	386.3376507
93	726	1.987679671457910	FALSE	1 Day	C312	Xtr.Tg(CMV:Aequorin,GFP)NXR	1	5,870,138	572.0525532
94	726	1.987679671457910	FALSE	1 Day	C312	Xtr.Tg(CMV:Aequorin,GFP)NXR	1	5,036,846	495.3544737
95	726	1.987679671457910	FALSE	1 Day	C312	Xtr.Tg(CMV:Aequorin,GFP)NXR	1	5,904,756	579.758672
129	841	2.302532511978100	FALSE	1 Day	B309	CMV MEM GFP	2	7,135,735	698.2264404
130	841	2.302532511978100	FALSE	1 Day	B309	CMV MEM GFP	2	5,150,263	562.8133095
131	841	2.302532511978100	FALSE	1 Day	B309	CMV MEM GFP	2	5,104,775	573.2685723
132	841	2.302532511978100	FALSE	1 Day	B309	CMV MEM GFP	2	6,356,540	651.9842191
133	841	2.302532511978100	FALSE	1 Day	B309	CMV MEM GFP	2	8,245,981	803.8852166
134	841	2.302532511978100	FALSE	1 Day	B309	CMV MEM GFP	2	10,729,294	1005.281673
135	841	2.302532511978100	FALSE	1 Day	B309	CMV MEM GFP	2	12,391,294	1103.082328
136	841	2.302532511978100	FALSE	1 Day	B309	CMV MEM GFP	2	3,473,943	394.6281078
137	841	2.302532511978100	FALSE	1 Day	B309	CMV MEM GFP	2	7,246,928	800.73113
138	841	2.302532511978100	FALSE	1 Day	B309	CMV MEM GFP	2	9,653,585	990.380527
139	841	2.302532511978100	FALSE	1 Day	B309	CMV MEM GFP	2	7,545,970	817.2725919
140	841	2.302532511978100	FALSE	1 Day	B309	CMV MEM GFP	2	7,177,011	784.421319
141	841	2.302532511978100	FALSE	1 Day	B309	CMV MEM GFP	2	8,239,242	884.1442608
142	899	2.461327857631760	FALSE	1 Day	B213	OLIG2 F1	2	6,335,481	675.0343904
143	899	2.461327857631760	FALSE	1 Day	B213	OLIG2 F1	2	5,635,470	643.2185499
144	899	2.461327857631760	FALSE	1 Day	B213	OLIG2 F1	2	6,635,366	748.3377996
145	899	2.461327857631760	FALSE	1 Day	B213	OLIG2 F1	2	5,809,841	675.068483
146	899	2.461327857631760	FALSE	1 Day	B213	OLIG2 F1	2	3,871,542	466.5892512
147	899	2.461327857631760	FALSE	1 Day	B213	OLIG2 F1	2	5,488,055	616.202918
66	937	2.565366187542780	FALSE	1 Day	B102	WT Superman	1	5,596,495	610.2763138
67	937	2.565366187542780	FALSE	1 Day	B102	WT Superman	1	5,420,111	598.1229716
68	937	2.565366187542780	FALSE	1 Day	B102	WT Superman	1	7,719,702	702.5299985
69	937	2.565366187542780	FALSE	1 Day	B102	WT Superman	1	9,737,407	875.4774453
70	937	2.565366187542780	FALSE	1 Day	B102	WT Superman	1	6,070,425	612.0069972
71	937	2.565366187542780	FALSE	1 Day	B102	WT Superman	1	5,743,208	572.2188477
77	1105	3.025325119780970	FALSE	1 Day	B116	Xtr.Tg(otx2:GFP)Kellr	1	5,289,883	495.3638529
78	1105	3.025325119780970	FALSE	1 Day	B116	Xtr.Tg(otx2:GFP)Kellr	1	7,224,342	695.0909632
79	1105	3.025325119780970	FALSE	1 Day	B116	Xtr.Tg(otx2:GFP)Kellr	1	5,121,741	479.0957273
80	1105	3.025325119780970	FALSE	1 Day	B116	Xtr.Tg(otx2:GFP)Kellr	1	6,538,586	633.2958166
81	1105	3.025325119780970	FALSE	1 Day	B116	Xtr.Tg(otx2:GFP)Kellr	1	4,774,742	491.1341373
82	1105	3.025325119780970	FALSE	1 Day	B116	Xtr.Tg(otx2:GFP)Kellr	1	7,802,124	695.3881197
84	1105	3.025325119780970	FALSE	1 Day	B116	Xtr.Tg(otx2:GFP)Kellr	1	6,639,141	632.3096621
10	1300	3.559206023271730	FALSE	1 Day	A321	sox3 F0	1	7,399,078	645.5983326
76	1337	3.660506502395620	FALSE	1 Day	C310	Xtr.Tg(CMV:Aequorin,GFP)NXR	1	3,616,704	383.8758374
148	1507	4.125941136208080	FALSE	1 Day	B415	NXR 1111	2	7,151,740	750.6584785
149	1507	4.125941136208080	FALSE	1 Day	B415	NXR 1111	2	6,631,996	723.6630936
150	1507	4.125941136208080	FALSE	1 Day	B415	NXR 1111	2	5,009,587	565.1509603
151	1507	4.125941136208080	FALSE	1 Day	B415	NXR 1111	2	6,365,806	670.070865
152	1507	4.125941136208080	FALSE	1 Day	B415	NXR 1111	2	7,726,237	827.316957
153	1507	4.125941136208080	FALSE	1 Day	B415	NXR 1111	2	9,622,417	939.0982582
154	1507	4.125941136208080	FALSE	1 Day	B415	NXR 1111	2	6,230,184	663.7262171
155	1507	4.125941136208080	FALSE	1 Day	B415	NXR 1111	2	8,886,184	878.6688998
156	1507	4.125941136208080	FALSE	1 Day	B415	NXR 1111	2	8,293,154	846.7948489
157	1507	4.125941136208080	FALSE	1 Day	B417	NXR 1111	2	4,766,142	531.5626024
158	1507	4.125941136208080	FALSE	1 Day	B417	NXR 1111	2	6,814,791	750.9598035
159	1507	4.125941136208080	FALSE	1 Day	B417	NXR 1111	2	6,287,466	678.6562453
160	1507	4.125941136208080	FALSE	1 Day	B417	NXR 1111	2	5,547,863	599.1889236
161	1507	4.125941136208080	FALSE	1 Day	B417	NXR 1111	2	6,867,860	740.5433974
162	1507	4.125941136208080	FALSE	1 Day	B417	NXR 1111	2	5,429,089	589.9712669
163	1507	4.125941136208080	FALSE	1 Day	B417	NXR 1111	2	5,129,204	565.7888939
164	1507	4.125941136208080	FALSE	1 Day	B417	NXR 1111	2	4,253,137	479.3062379
14	1532	4.194387405886380	FALSE	1 Day	B301	Xtr.Tg(otx2:GFP)Kellr	1	7,524,360	643.5160042
15	1532	4.194387405886380	FALSE	1 Day	B301	Xtr.Tg(otx2:GFP)Kellr	1	5,242,902	497.6349561
16	1532	4.194387405886380	FALSE	1 Day	B301	Xtr.Tg(otx2:GFP)Kellr	1	8,405,458	769.4292095
17	1532	4.194387405886380	FALSE	1 Day	B301	Xtr.Tg(otx2:GFP)Kellr	1	8,668,386	730.7930624
18	1532	4.194387405886380	FALSE	1 Day	B301	Xtr.Tg(otx2:GFP)Kellr	1	4,417,028	405.8509751
19	1532	4.194387405886380	FALSE	1 Day	B301	Xtr.Tg(otx2:GFP)Kellr	1	7,796,355	681.6221527
20	1532	4.194387405886380	FALSE	1 Day	B301	Xtr.Tg(otx2:GFP)Kellr	1	6,690,243	632.1719518
26	1693	4.635181382614650	FALSE	1 Day	A310	gtpbp2 F1 KO	1	7,624,092	684.0183117
27	1693	4.635181382614650	FALSE	1 Day	A310	gtpbp2 F1 KO	1	6,143,781	588.9775197
28	1693	4.635181382614650	FALSE	1 Day	A310	gtpbp2 F1 KO	1	9,704,438	861.563049
13	1937	5.303216974674880	FALSE	1 Day	B315	tlx3 F0	1	2,759,509	260.4208724
115	2059	5.637234770705000	FALSE	1 Day	C317	tubb2b GFP	2	6,578,084	663.9431294
116	2059	5.637234770705000	FALSE	1 Day	C317	tubb2b GFP	2	5,936,197	608.260533
118	2059	5.637234770705000	FALSE	1 Day	C317	tubb2b GFP	2	5,841,851	580.4363555
119	2059	5.637234770705000	FALSE	1 Day	C317	tubb2b GFP	2	6,193,120	606.1866905
120	2059	5.637234770705000	FALSE	1 Day	C317	tubb2b GFP	2	4,642,313	468.9440226
61	2523	6.907597535934290	FALSE	1 Day	C410	Xtr.Tg(eef1a1:GFP)Krieg	1	8,729,379	859.8840256
62	2523	6.907597535934290	FALSE	1 Day	C410	Xtr.Tg(eef1a1:GFP)Krieg	1	6,475,945	713.2827155
63	2523	6.907597535934290	FALSE	1 Day	C410	Xtr.Tg(eef1a1:GFP)Krieg	1	6,138,012	662.9839214
64	2523	6.907597535934290	FALSE	1 Day	C410	Xtr.Tg(eef1a1:GFP)Krieg	1	4,482,142	523.2084264
65	2523	6.907597535934290	FALSE	1 Day	C410	Xtr.Tg(eef1a1:GFP)Krieg	1	7,168,294	767.795891
6	2860	7.830253251197810	FALSE	1 Day	A320	Xtr.Et(eef1a1:GFP)cenMead	1	6,968,008	613.9737978
7	2860	7.830253251197810	FALSE	1 Day	A320	Xtr.Et(eef1a1:GFP)cenMead	1	3,073,539	285.163317
8	2860	7.830253251197810	FALSE	1 Day	A320	Xtr.Et(eef1a1:GFP)cenMead	1	4,015,630	367.1917523
97	2878	7.879534565366190	FALSE	1 Day	A225	Xtr.Et(CAGGS-SB10;cryga:RFP)Mead	1	6,936,687	665.8575257
98	2878	7.879534565366190	FALSE	1 Day	A225	Xtr.Et(CAGGS-SB10;cryga:RFP)Mead	1	6,177,575	576.6858717
99	2878	7.879534565366190	FALSE	1 Day	A225	Xtr.Et(CAGGS-SB10;cryga:RFP)Mead	1	6,644,911	625.583445
100	2878	7.879534565366190	FALSE	1 Day	A225	Xtr.Et(CAGGS-SB10;cryga:RFP)Mead	1	10,564,930	961.5014143
101	2878	7.879534565366190	FALSE	1 Day	A225	Xtr.Et(CAGGS-SB10;cryga:RFP)Mead	1	6,073,722	620.9006997
102	2878	7.879534565366190	FALSE	1 Day	A225	Xtr.Et(CAGGS-SB10;cryga:RFP)Mead	1	5,449,783	560.2511538
103	2878	7.879534565366190	FALSE	1 Day	A227	Xtr.Et(eef1a1:GFP)psvbiMead	1	5,467,916	561.1433676
104	2878	7.879534565366190	FALSE	1 Day	A227	Xtr.Et(eef1a1:GFP)psvbiMead	2	6,213,337	621.4463302
105	2878	7.879534565366190	FALSE	1 Day	A227	Xtr.Et(eef1a1:GFP)psvbiMead	2	6,803,840	648.5151109
106	2878	7.879534565366190	FALSE	1 Day	A227	Xtr.Et(eef1a1:GFP)psvbiMead	2	6,912,506	691.9294328
107	2878	7.879534565366190	FALSE	1 Day	A227	Xtr.Et(eef1a1:GFP)psvbiMead	2	6,115,622	616.6873604
108	2878	7.879534565366190	FALSE	1 Day	A227	Xtr.Et(eef1a1:GFP)psvbiMead	2	6,921,772	655.0550841
109	2878	7.879534565366190	FALSE	1 Day	A229	Xtr.Et(eef1a1:GFP)folMead	2	5,725,604	566.9246688
110	2878	7.879534565366190	FALSE	1 Day	A229	Xtr.Et(eef1a1:GFP)folMead	2	6,704,440	637.8155427
111	2878	7.879534565366190	FALSE	1 Day	A229	Xtr.Et(eef1a1:GFP)folMead	2	5,649,790	564.0850082
112	2878	7.879534565366190	FALSE	1 Day	A229	Xtr.Et(eef1a1:GFP)folMead	2	6,519,118	656.3014739
113	2878	7.879534565366190	FALSE	1 Day	A229	Xtr.Et(eef1a1:GFP)folMead	2	5,583,243	554.8878964
114	2878	7.879534565366190	FALSE	1 Day	A229	Xtr.Et(eef1a1:GFP)folMead	2	6,119,834	625.6467173
21	3090	8.459958932238190	FALSE	1 Day	A308	Xtr.Et(CAGGS-SB10;cryga:RFP)7M8FMead	1	5,076,409	501.8917672
22	3090	8.459958932238190	FALSE	1 Day	A308	Xtr.Et(CAGGS-SB10;cryga:RFP)7M8FMead	1	4,534,068	430.4131309
23	3090	8.459958932238190	FALSE	1 Day	A308	Xtr.Et(CAGGS-SB10;cryga:RFP)7M8FMead	1	3,402,405	338.8878964
24	3090	8.459958932238190	FALSE	1 Day	A308	Xtr.Et(CAGGS-SB10;cryga:RFP)7M8FMead	1	5,715,184	547.9804972
25	3090	8.459958932238190	FALSE	1 Day	A308	Xtr.Et(CAGGS-SB10;cryga:RFP)7M8FMead	1	6,563,313	632.6248325
29	3100	8.487337440109510	FALSE	1 Day	A312	Xtr.Et(eef1a1:GFP)hbrMead	1	5,377,251	554.5261277
30	3100	8.487337440109510	FALSE	1 Day	A312	Xtr.Et(eef1a1:GFP)hbrMead	1	7,507,051	728.061188
31	3100	8.487337440109510	FALSE	1 Day	A312	Xtr.Et(eef1a1:GFP)hbrMead	1	4,777,215	482.4222123
32	3100	8.487337440109510	FALSE	1 Day	A312	Xtr.Et(eef1a1:GFP)hbrMead	1	6,219,610	591.2471341
33	3188	8.728268309377140	FALSE	1 Day	A316	Xtr.Et(eef1a1:GFP)johMead	1	5,854,478	560.994045
34	3188	8.728268309377140	FALSE	1 Day	A316	Xtr.Et(eef1a1:GFP)johMead	1	6,414,952	603.7888939
35	3188	8.728268309377140	FALSE	1 Day	A316	Xtr.Et(eef1a1:GFP)johMead	1	5,688,809	576.2648504
36	3188	8.728268309377140	FALSE	1 Day	A316	Xtr.Et(eef1a1:GFP)johMead	1	5,461,322	552.516153
37	3188	8.728268309377140	FALSE	1 Day	A316	Xtr.Et(eef1a1:GFP)johMead	1	3,723,029	384.0349859
38	3188	8.728268309377140	FALSE	1 Day	A316	Xtr.Et(eef1a1:GFP)johMead	1	5,720,953	572.1646568
1-Web-Punches	3301	9.037645448323070	FALSE	1 Day	A337	Xtr.Et(CAGGS-SB10,cryga:RFP; CAGGS:GFP)8FMead	1	5,457,201	501.5710883
2	3301	9.037645448323070	FALSE	1 Day	A337	Xtr.Et(CAGGS-SB10,cryga:RFP; CAGGS:GFP)8FMead	1	4,965,138	467.4634509
3	3301	9.037645448323070	FALSE	1 Day	A337	Xtr.Et(CAGGS-SB10,cryga:RFP; CAGGS:GFP)8FMead	1	5,758,868	530.944767
4	3301	9.037645448323070	FALSE	1 Day	A337	Xtr.Et(CAGGS-SB10,cryga:RFP; CAGGS:GFP)8FMead	1	3,476,586	340.8082477
5	3301	9.037645448323070	FALSE	1 Day	A337	Xtr.Et(CAGGS-SB10,cryga:RFP; CAGGS:GFP)8FMead	1	3,549,942	329.2807801
72	3583	9.809719370294320	FALSE	1 Day	A212	Xtr.Tg(cryga:GFP)Grngr	1	6,864,155	664.7101385
73	3583	9.809719370294320	FALSE	1 Day	A212	Xtr.Tg(cryga:GFP)Grngr	1	7,485,622	705.3495608
74	3583	9.809719370294320	FALSE	1 Day	A212	Xtr.Tg(cryga:GFP)Grngr	1	4,200,256	423.998809
75	3583	9.809719370294320	FALSE	1 Day	A214	Xtr.Tg(cryga:GFP)Grngr	1	6,313,572	602.0016376
39	3987	10.915811088295700	FALSE	1 Day	A133	Xtr.Tg(eef1a1:GFP)Krieg	1	4,841,504	531.9525086
40	3987	10.915811088295700	FALSE	1 Day	A133	Xtr.Tg(eef1a1:GFP)Krieg	1	7,125,435	710.2782492
41	3987	10.915811088295700	FALSE	1 Day	A133	Xtr.Tg(eef1a1:GFP)Krieg	1	6,654,802	662.488611
42	3987	10.915811088295700	FALSE	1 Day	A133	Xtr.Tg(eef1a1:GFP)Krieg	1	6,576,500	700.3863332
43	3987	10.915811088295700	FALSE	1 Day	A133	Xtr.Tg(eef1a1:GFP)Krieg	1	10,377,831	961.1039154
44	3987	10.915811088295700	FALSE	1 Day	A133	Xtr.Tg(eef1a1:GFP)Krieg	1	9,134,898	916.5295519
45	3987	10.915811088295700	FALSE	1 Day	A133	Xtr.Tg(eef1a1:GFP)Krieg	1	8,742,566	872.5806163
46	3987	10.915811088295700	FALSE	1 Day	A133	Xtr.Tg(eef1a1:GFP)Krieg	1	6,485,835	662.0391544
47	3987	10.915811088295700	FALSE	1 Day	A135	Xtr.Tg(eef1a1:GFP)Krieg	1	4,651,108	493.9943427
48	3987	10.915811088295700	FALSE	1 Day	A135	Xtr.Tg(eef1a1:GFP)Krieg	1	6,194,059	564.0333482
49	3987	10.915811088295700	FALSE	1 Day	A135	Xtr.Tg(eef1a1:GFP)Krieg	1	4,395,598	471.8066101
50	3987	10.915811088295700	FALSE	1 Day	A135	Xtr.Tg(eef1a1:GFP)Krieg	1	4,384,883	476.0379634
51	3987	10.915811088295700	FALSE	1 Day	A137	Xtr.Tg(eef1a1:GFP)Krieg	1	6,539,410	683.0870925
52	3987	10.915811088295700	FALSE	1 Day	A137	Xtr.Tg(eef1a1:GFP)Krieg	1	7,554,857	798.6459729
53	3987	10.915811088295700	FALSE	1 Day	A137	Xtr.Tg(eef1a1:GFP)Krieg	1	7,136,150	762.9624833
54	3987	10.915811088295700	FALSE	1 Day	A137	Xtr.Tg(eef1a1:GFP)Krieg	1	6,559,191	689.0507667
55	3987	10.915811088295700	FALSE	1 Day	A139	Xtr.Tg(eef1a1:GFP)Krieg	1	6,156,145	684.5695995
56	3987	10.915811088295700	FALSE	1 Day	A139	Xtr.Tg(eef1a1:GFP)Krieg	1	3,119,696	374.9094834
57	3987	10.915811088295700	FALSE	1 Day	A139	Xtr.Tg(eef1a1:GFP)Krieg	1	6,125,648	711.5361024
58	3987	10.915811088295700	FALSE	1 Day	A139	Xtr.Tg(eef1a1:GFP)Krieg	1	3,621,650	425.9886854
59	3987	10.915811088295700	FALSE	1 Day	A139	Xtr.Tg(eef1a1:GFP)Krieg	1	7,699,096	824.6459729
60	3987	10.915811088295700	FALSE	1 Day	A139	Xtr.Tg(eef1a1:GFP)Krieg	1	7,770,804	816.1744827
