## Supplementary Table 4 for "An epigenetic clock for *Xenopus tropicalis* reveals age-associated sites enriched in H4K20me3-marked heterochromatin"

Chr	Position	Coefficient
-	Intercept	11.674739
Chr2	86246122	1.192137718
Chr3	904331	1.08883822
Chr5	52772645	0.9152063131
Chr1	5462113	0.8237788677
Chr8	32935920	0.773727119
Chr3	37433079	0.7558296919
Chr6	126809914	0.7553574443
Chr1	33041529	0.7432373762
Chr3	36676525	0.716429472
Chr6	76762787	0.7008923888
Chr7	95297856	0.6789234877
Chr1	33052307	0.6686525345
Chr1	91698478	0.6471521258
Chr3	36591802	0.6433427334
Chr6	64737833	0.62740165
Chr1	150043705	0.6270030141
Chr8	118106719	0.6162136793
Chr5	122759276	0.5907081366
Chr1	33173568	0.5413334966
Chr3	35384540	0.5139306188
Chr7	30699485	0.50210464
Chr2	86245907	0.5017660856
Chr1	118275906	0.495818764
Chr7	66066847	0.4957372844
Chr7	49738334	0.489828527
Chr2	60043606	0.4889739156
Chr1	81835528	0.4774710238
Chr1	66423098	0.4592569172
Chr1	32618064	0.4554174542
Chr1	33256863	0.4492277205
Chr10	17784471	0.4280871153
Chr5	6502713	0.4130237103
Chr5	111163343	0.4050287902
Chr8	48407877	0.4050227404
Chr3	4923984	0.4004771709
Chr6	109542607	0.3950346112
Chr6	88833310	0.3928087056
Chr2	82514352	0.3819348216
Chr1	154460502	0.3771843314
Chr6	32947712	0.3686757684
Chr7	40408987	0.362965554
Chr1	150043682	0.351017952
Chr4	80150304	0.3419345319
Chr5	66018427	0.3278773129
Chr3	101274068	0.3176652193
Chr8	118106555	0.3169955909
Chr5	33765944	0.3143012524
Chr1	32918922	0.3137440383
Chr1	88668886	0.3093567491
Chr9	37137620	0.3087958097
Chr5	56898382	0.3080415726
Chr1	154460528	0.3055211008
Chr4	119831045	0.3014608324
Chr3	107199495	0.296048969
Chr4	24371246	0.2954805791
Chr3	114143271	0.2928419709
Chr1	33332784	0.2885759771
Chr8	67901347	0.2822797596
Chr1	33415847	0.2742661238
Chr4	129228471	0.2737824619
Chr9	24531697	0.2735630274
Chr5	27676808	0.2734865844
Chr6	18644812	0.2710720897
Chr7	49746279	0.2576699257
Chr3	90450642	0.2541005015
Chr1	33030716	0.2511390448
Chr1	32569048	0.2506885231
Chr1	33016831	0.2502263486
Chr2	127804625	0.24679102
Chr8	36121568	0.2433443069
Chr4	64381934	0.2371805608
Chr4	113375821	0.2328467369
Chr1	33016301	0.2299998105
Chr4	95837199	0.2294715792
Chr10	3161	0.2277381718
Chr8	32023622	0.2261529714
Chr4	99398482	0.2182647735
Chr7	29218251	0.2172051668
Chr2	65966019	0.2154304385
Chr1	33074982	0.2141788006
Chr1	33220486	0.2134842277
Chr4	113375769	0.2060344815
Chr4	24428722	0.2058551908
Chr9	36099974	0.2048623413
Chr8	114897968	0.2040373087
Chr1	32795066	0.1988468468
Chr2	62092872	0.1957156956
Chr10	8736	0.1913510412
Chr1	33415759	0.1838968098
Chr1	108891534	0.1821551174
Chr4	129907018	0.1789442897
Chr1	33276980	0.1787509918
Chr6	66808678	0.1756774336
Chr9	39745995	0.175661847
Chr4	24374397	0.1704730541
Chr1	33218125	0.1646499783
Chr6	99346545	0.163759321
Chr1	152218478	0.1617535353
Chr2	10594230	0.1562647372
Chr1	32572478	0.1541540772
Chr1	81835743	0.1521756649
Chr4	24371085	0.149900496
Chr3	71215565	0.1480910182
Chr4	70677788	0.1479415596
Chr7	89773881	0.1463388801
Chr2	130779327	0.1374248564
Chr1	32826290	0.1367614716
Chr1	32450846	0.1357921511
Chr1	32470846	0.1346131116
Chr10	17325	0.1341357827
Chr1	32918139	0.1306619346
Chr1	33036806	0.126534909
Chr1	112568216	0.1191483364
Chr5	128004007	0.1190439239
Chr1	3393305	0.118954502
Chr1	32811102	0.114272058
Chr8	15643588	0.1141925305
Chr2	152386669	0.1097012609
Chr10	21838001	0.1082164794
Chr1	32458944	0.1057912633
Chr1	32796883	0.10149955
Chr3	89608569	0.1006527022
Chr1	33202921	0.09975200146
Chr4	41904864	0.09747184813
Chr1	32826863	0.09379025549
Chr4	24379774	0.09365944564
Chr6	76762581	0.08945033699
Chr1	151447104	0.0892463997
Chr6	32947640	0.08774428815
Chr5	116277229	0.08489116281
Chr1	32618070	0.08449186385
Chr1	81802675	0.08448488265
Chr1	32315692	0.08297370374
Chr3	82975310	0.0829141885
Chr1	32992988	0.08121570945
Chr5	93382720	0.07781429589
Chr8	42223980	0.07664017379
Chr1	33016816	0.07470197976
Chr1	32797001	0.07195166498
Chr6	88181	0.07189499587
Chr4	116214683	0.07062844187
Chr5	110655760	0.06974633038
Chr7	123361361	0.06851489842
Chr4	66661534	0.06711781025
Chr1	114461161	0.06680305302
Chr3	37457279	0.06353101879
Chr3	57150042	0.06322769076
Chr2	54280167	0.06113046408
Chr1	33170463	0.05792268738
Chr5	94096471	0.05614384636
Chr9	50625105	0.05514312908
Chr1	33178433	0.05363555625
Chr1	33150652	0.0508768484
Chr5	102107047	0.05030572787
Chr1	33015602	0.04515015334
Chr1	32976074	0.04500696808
Chr6	87010315	0.04309018701
Chr1	88173203	0.04254231602
Chr7	59186725	0.04191118851
Chr2	62092898	0.04144880921
Chr8	32023630	0.04053731263
Chr1	65091507	0.03922686726
Chr8	20599013	0.03786011785
Chr1	78124774	0.03628997132
Chr1	33154166	0.03614376858
Chr4	41904868	0.0346191898
Chr1	33002864	0.03294379637
Chr3	18621128	0.0317081213
Chr1	81802791	0.03168271109
Chr6	117428774	0.02942524292
Chr7	67739837	0.02904491685
Chr1	32692255	0.02629550174
Chr1	40775973	0.02553852834
Chr5	27673330	0.02531154826
Chr3	55958015	0.0247085318
Chr3	57150010	0.02433579788
Chr2	86246103	0.02379612625
Chr5	81848194	0.02263010852
Chr10	5503	0.02207951248
Chr4	83712147	0.01787671074
Chr6	88845476	0.0178040769
Chr8	24926692	0.017181281
Chr5	70062738	0.01695173979
Chr1	32987952	0.01566746831
Chr9	56036503	0.01455091313
Chr8	114847981	0.01327841543
Chr1	32821208	0.01235788409
Chr2	107165770	0.01172892097
Chr1	32627789	0.01122822706
Chr6	88845555	0.010850152
Chr1	33170435	0.009515276179
Chr1	33003519	0.009496211074
Chr10	5510	0.009215663187
Chr7	29218291	0.008209247142
Chr1	32812110	0.00703837024
Chr6	100689980	0.006809184793
Chr3	37453585	0.004485375248
Chr8	97774820	0.003900820855
Chr8	65938287	0.001232563052
Chr1	114461153	-0.004963851999
Chr6	102219208	-0.006214698311
Chr6	88833319	-0.007139481604
Chr1	33004727	-0.01034197677
Chr3	149938293	-0.01177899539
Chr2	152386681	-0.01194817293
Chr1	175159773	-0.01425593253
Chr5	107889226	-0.01502005197
Chr1	154460540	-0.01566299796
Chr1	33052273	-0.0168459788
Chr5	163794915	-0.01895825006
Chr1	33003468	-0.01914405264
Chr2	76118130	-0.01960343122
Chr4	63574715	-0.02029414847
Chr2	71264650	-0.02086010389
Chr8	65938335	-0.02307681739
Chr1	33277155	-0.03191542998
Chr7	123361466	-0.03690177575
Chr3	81079168	-0.0369108133
Chr1	32792401	-0.03730677441
Chr2	10594271	-0.03822949529
Chr8	48407886	-0.03900523856
Chr1	180191604	-0.04227330908
Chr8	38272506	-0.04261761904
Chr5	4462804	-0.04379238933
Chr1	33289714	-0.0446411334
Chr2	86246037	-0.04556090757
Chr2	123722456	-0.04684143141
Chr5	96162293	-0.05344656855
Chr1	33179603	-0.05917266384
Chr5	80606024	-0.05946760625
Chr3	36662939	-0.06337746233
Chr1	53830743	-0.06440965831
Chr5	94673408	-0.06473534554
Chr3	110697595	-0.06536123157
Chr3	904311	-0.06631711125
Chr1	33275959	-0.06678230315
Chr6	126164802	-0.06765769422
Chr1	32796855	-0.06777968258
Chr4	24375550	-0.06941691041
Chr3	27077779	-0.0715714097
Chr2	71264625	-0.07820644975
Chr2	116959906	-0.07824181765
Chr4	45557892	-0.08083930612
Chr2	36595626	-0.08089163899
Chr7	71250379	-0.08698665351
Chr1	32811110	-0.09484836459
Chr10	8469	-0.09550097585
Chr1	32364815	-0.09585060924
Chr1	81836526	-0.09650728106
Chr7	18021091	-0.09959509969
Chr1	200215467	-0.1009577587
Chr1	33481903	-0.1010892987
Chr2	86246136	-0.1034089997
Chr2	112456692	-0.103703253
Chr5	84817952	-0.1051813662
Chr4	33076939	-0.1067455336
Chr1	32954850	-0.1071226522
Chr6	88833410	-0.1086877435
Chr2	10594270	-0.1144916117
Chr1	33264195	-0.118154496
Chr1	33004643	-0.1184940264
Chr7	70925624	-0.1186367273
Chr8	36125271	-0.1234259158
Chr1	83411188	-0.1289950013
Chr7	49746288	-0.1328086704
Chr6	76762623	-0.1332277358
Chr1	33332762	-0.1335322112
Chr10	10766	-0.1350480914
Chr1	32567987	-0.1376312822
Chr8	38272527	-0.1507875621
Chr2	10593269	-0.153866604
Chr1	32918965	-0.1573819965
Chr10	17977052	-0.1646733433
Chr1	33062515	-0.1646944731
Chr6	77631180	-0.1687721461
Chr1	33102157	-0.169258669
Chr1	33180529	-0.1701203287
Chr8	38272540	-0.1746866256
Chr8	70716038	-0.1752728075
Chr6	88274	-0.1890885234
Chr7	49746311	-0.1934960485
Chr2	140365016	-0.1987971067
Chr8	65938293	-0.1995808482
Chr3	53115546	-0.2115775049
Chr8	62335598	-0.2138400376
Chr9	72666472	-0.2141910642
Chr2	10594229	-0.2184832692
Chr3	16442397	-0.2207125276
Chr8	32023654	-0.2242698371
Chr2	89968485	-0.2266207784
Chr1	112568194	-0.231084168
Chr1	33052265	-0.2321959585
Chr1	32568493	-0.2375503033
Chr1	32826081	-0.238752991
Chr1	33229035	-0.2450935841
Chr1	32918880	-0.2478146404
Chr1	36685471	-0.2578097582
Chr5	122759248	-0.2626229525
Chr1	32626233	-0.2696273029
Chr1	33110257	-0.2704203427
Chr8	70716033	-0.2770683169
Chr7	9594359	-0.2873600423
Chr4	94222763	-0.3040379584
Chr3	904312	-0.3053213954
Chr7	52239510	-0.3080470264
Chr7	91842286	-0.3085888028
Chr1	32590948	-0.3129002452
Chr8	55785444	-0.3144940436
Chr4	24375094	-0.3195184469
Chr2	96733833	-0.3201439977
Chr2	90011521	-0.3277296424
Chr2	89968535	-0.3331730068
Chr1	54065287	-0.3354677856
Chr8	15643568	-0.3395438492
Chr1	32795078	-0.3404588997
Chr1	33169865	-0.3414221704
Chr7	61298403	-0.3630221188
Chr7	100279539	-0.3671083748
Chr1	33013688	-0.3737754226
Chr8	61488164	-0.3770802915
Chr1	65436019	-0.3800978661
Chr4	102670054	-0.3889575601
Chr7	109449061	-0.3943997622
Chr4	43199866	-0.40205881
Chr3	36681341	-0.4046060741
Chr5	52772691	-0.4063197076
Chr5	93382716	-0.4113033116
Chr8	15602068	-0.4151040018
Chr4	115436606	-0.4237202406
Chr4	24428749	-0.4238623083
Chr8	20599023	-0.4260129631
Chr1	137847687	-0.4260595441
Chr8	70716020	-0.4292854369
Chr7	47878090	-0.4303518534
Chr3	904231	-0.4311223328
Chr1	32453465	-0.4382936358
Chr1	33103951	-0.4416958392
Chr7	49746596	-0.4457960725
Chr4	23718627	-0.4480668306
Chr1	32381953	-0.4562374949
Chr4	98635904	-0.4678966701
Chr7	19733022	-0.4840868711
Chr10	5478	-0.4925939441
Chr1	32298887	-0.4963384867
Chr4	104251877	-0.5001587272
Chr1	78124876	-0.5006548762
Chr2	98880644	-0.504768908
Chr7	49736051	-0.5099600554
Chr6	66075538	-0.5174450278
Chr1	33481517	-0.5232622027
Chr5	32153935	-0.5303769708
Chr8	61488182	-0.5466735363
Chr6	88833178	-0.557256341
Chr1	93722601	-0.6104984879
Chr8	36175512	-0.6257829666
Chr7	88262494	-0.6344519854
Chr3	117316791	-0.6741707921
Chr3	36681252	-0.682322681
Chr7	49738297	-0.6838589907
Chr6	95635380	-0.6949609518
Chr7	133554646	-0.7029228806
Chr2	89655526	-0.7308222651
Chr3	36676488	-0.7454273701
Chr2	86245915	-0.7520864606
Chr1	33056899	-0.7551395297
Chr1	32551570	-0.7611121535
Chr1	32958295	-0.7666599154
Chr10	5968	-0.8214870095
Chr2	86246029	-0.8560048938
Chr3	904230	-0.8723692298
Chr4	78100995	-0.8866418004
Chr8	48407863	-0.931430757
Chr2	10593228	-0.9345470071
Chr4	28418934	-0.9600917101
Chr4	64381870	-0.994610846
Chr1	87280694	-1.287362218
Chr6	88833379	-1.523468494
Chr6	80503582	-1.748402357
